# RNA Sequencing Reveals Divergent Transcriptome Changes in SBP2 and SECISBP2L Depleted Cell Lines

**DOI:** 10.1101/2025.07.02.662884

**Authors:** Jesse Donovan, Paul R. Copeland

## Abstract

Selenocysteine (Sec), the 21st amino acid, is co-translationally inserted at UGA codons via a specialized machinery requiring SECIS elements, Sec-tRNA^Sec, eEFSec, and SECIS-binding protein 2 (SBP2). While SBP2 is essential for Sec incorporation in vitro and in vivo, the function of its paralog, SECISBP2L, remains incompletely defined. In this study, we investigated the distinct roles of SBP2 and SECISBP2L in the human hepatocellular carcinoma cell line HepG2, which expresses a broad selenoproteome. Using CRISPR-Cas9 genome editing, we generated SBP2 and SECISBP2L edited cell lines. Consistent with previous findings, SBP2 targeting impaired selenoprotein mRNA and protein expression, whereas SECISBP2L targeting did not. However, transcriptomic profiling by RNA-seq revealed that SECISBP2L targeting induced differential expression of over 800 genes, with significant enrichment in pathways related to extracellular matrix organization and cell adhesion. In contrast, SBP2 targeting produced a distinct transcriptomic signature enriched for metabolic and ion transport processes. Notably, only limited overlap in differentially expressed genes was observed between the two knockout models. Mass spectrometry and immunoblot data indicated that CRISPR-targeted SECISBP2L cells produce a truncated protein via internal translation initiation, suggesting that observed gene expression changes may be attributable to loss of a portion of the SECISBP2L N-terminus. These findings support a model in which SECISBP2L plays a noncanonical role in regulating gene expression independent of selenoprotein synthesis. Given prior associations between SECISBP2L downregulation or mutation and cancer progression, our data raise the possibility that SECISBP2L modulates cell adhesion and extracellular matrix gene networks relevant to metastatic potential. This work establishes a foundation for further mechanistic studies into SECISBP2L’s role in gene regulation and disease.
