## Supplemental Table 4 for "RNA Sequencing Reveals Divergent Transcriptome Changes in SBP2 and SECISBP2L Depleted Cell Lines"

### Sheet: Sheet1
Gene	Forward Primer	Reverse Primer
SBP2	AACCACCAGTGACAGAGCAG	TTCTGTGTGGAGTCAAGGGT
SECISBP2L	GCAGGTGGTGTAAATTGGTCC	CGGCATCTGAATCCAACCTGT
DIO1	TCGTCTTGAAGGTCCGTTGG	ACCAGTGGCCTATTACCTTGC
GPX1	TATCGAGAATGTGGCGTCCC	TCTTGGCGTTCTCCTGATGC
GPX4	CATCGACGGGCACATGGT	TGGTGACGATGCACACGAA
SELENOI	CTCTGGCCCACATCCATTAT	GTCAATCTGAGTTTGGTTTCCTC
GPC3	TAGGGCTAGACTTACAGATTGGC	TCGGCTGGATAAGGTTTCTTCA
LTBP1	TGCACCCCCTGAAAAGGAAA	CACTACTGGAAACTGTGGATGC
FKBP11	CGACATGTGTGTGGGAGAGA	AGCTCCACGTCATACTGCAC
GAPDH	ACCACTTTGTCAAGCTCATTTCCTGG	CCTCTTGTGCTCTTGCTGGGGC
