## Supplemental Table 3 for "RNA Sequencing Reveals Divergent Transcriptome Changes in SBP2 and SECISBP2L Depleted Cell Lines"

### Sheet: Sheet1
SBP2 up DEGs	SBP2 down degs		SBP2 up	SBP2 down	total DEGs			SECISBP2L up DEGs	SECISBP2L down DEGs		SECISBP2L up	SECISBP2L down	total DEGs			SBP2 up	SBP2 down			SBP2 up + SECISBP2L up	SBP2 up + SECISBP2L down	SBP2 down + SECISBP2L up	SBP2 down + SECISBP2L down
ABCA6	AADACP1		116	195	311			AADAC	ACP5		612	232	844		SECISBP2L up	40	45			ADAM19	ATP1A2	ADGRG3	APBA2
ADAM19	ACSL6							ABRACL	ACSL3P1						SECISBP2L down	13	36			ANK1	CLDN6	AKR1C4	ARHGAP10
AKR1B15	ADAMTS7							ACTA1	ACSM1											ANXA3	COLGALT2	ANGPTL3	ARNT2
ALDH1L2	ADGRG3							ACTG2	ADGRL2											ARHGEF26	CRNDE	ARAP2	BHMT2
ALPG	AGMO							ADAM11	ADORA2A-AS1											CALB2	KLF12	ATP10A	BICC1
ANK1	AGRP							ADAM19	AFM											CFAP46	OTC	CCL16	BRSK2
ANXA3	AGTR1							ADGRG1	AKR1C2											CILP2	PROM1	CDCA7L	CCT8P1
ARHGEF26	AIF1							ADGRG3	AKR1D1											CPA4	PYGO1	CRYBG2	CHRNA4
ATP1A2	AK7							ADRA1D	APBA2											DDTL	SIRPA	DNAH11	COL2A1
C3orf70	AKR1C4							AFAP1	APOL4											DIRAS1	SIRPB1	ELK1	CYP17A1
CACNG4	ALDOB							AFAP1-AS1	AQP6											FSIP1	SLC37A2	ENPP7	DPP10
CALB2	ALDOC							AGR2	ARHGAP10											GALNT13	SMTNL2	FLRT3	DPP10-AS1
CAVIN1	ALDOC-AS1							AKAP12	ARNT2											IGFBP7	ZFR2	GAST	FADS2
CAVIN4	ANGPTL3							AKR1C4	ARNT2-DT											IGFBP7-AS1		GC	FBLN5
CD47	APBA2							ALOX15B	ASPN											ITGA3		HEPHL1	GPC4
CFAP46	ARAP2							ALOXE3	ATP1A2											LIMS2		HPGD	GRASLND
CILP2	ARHGAP10							ANGPTL3	BAHCC1											LINC00668		IL17B	H2AC12
CLDN6	ARNT2							ANK1	BCRP3											LYVE1		IL21R	H2BC12
CLDN9	ATP10A							ANKRD1	BCYRN1											MATN3		IL21R-AS1	LINC00616
COL1A1	BAAT							ANKRD20A5P	BGN											NAT8L		ITGA10	LINC00923
COL7A1	BHMT2							ANO5	BHMT											NR5A2		KILH	LINC02476
COLGALT2	BICC1							ANXA3	BHMT2											NRP2		KLHL13	LNCAROD
CPA1	BRSK2							AOX1	BICC1											NRP2-AS1		LINC00857	MEGF6
CPA4	C1orf210							APH1B	BNIPL											OSR1		LINC01234	MYL9
CPED1	C6orf47							AQP3	BPIFB1											PAG1		LINC01500	PKIB
CRNDE	CCDC152							ARAP2	BPIFB6											PCDHB8		LINC01694	PLAGL1
CYB561	CCL16							ARAP3	BRSK2											PCSK5		LINC02701	RIBC2
DDTL	CCT8P1							AREG	CCL5											RBPMS2		LINC02972	RPL7AP15
DIRAS1	CDCA7L							ARHGAP4	CCT8P1											RGS9		LPCAT2	SDK1
DNAH3	CHGB							ARHGAP40	CD36											RNF157		MMP17	SLC7A10
DUX4L50	CHRNA4							ARHGDIB	CDCP1											RNF157-AS1		MRGPRX4	SNORC
EDN1	COL2A1							ARHGEF26	CHRNA4											SCML2P1		MYRIP	SNX19
ERVMER34-1	CPNE8							ARHGEF26-AS1	CLDN10											SETBP1		PCDHB13	SOWAHA
FSIP1	CPT1A							ARSF	CLDN6											SHC3		PLCH2	SPDYC
GALNT13	CRYBG2							ARSI	COL18A1-AS1											SLC30A3		PLG	TNNI2
GALNT6	CYP17A1							ASAP2	COL2A1											SOX6		RASGRF1	ZNF185
GLP2R	CYP2AB1P							ASB2	COL4A2											TENM1		RTL8C
GRIN2D	CYP3A7							ASB4	COLGALT2											TMSB4X		TBX15
H3C15	CYP7A1							ATP10A	CRNDE											TUSC3		UGT1A2P
IGFBP7	DAB2							ATP10D	CROCC2											WNT7B		UGT1A3
IGFBP7-AS1	DAPK2							ATP9A	CROCCP2													VNN1
ISM2	DIO1							AXL	CTAGE9													VWF
ITGA3	DIRC3							B3GNT3	CYP17A1													ZNF22
JAKMIP3	DLK1							B4GALNT2	CYSRT1													ZNF486
KLF12	DNAH11							BATF	DKK4													ZNF608
KLRK1-AS1	DPP10							BCL2A1	DMGDH
LAMC3	DPP10-AS1							BEAN1	DNAJC8P2
LIMS2	EBI3							BFSP1	DPEP1
LINC00668	ELK1							BIK	DPP10
LINC00869	ENPP7							BIRC3	DPP10-AS1
LINC01139	FABP1							BLACAT1	DRG2
LYVE1	FADS2							BMP8B	DTX3
MAPT-AS1	FBLN5							C12orf75	DUSP5P1
MATN3	FETUB							C1orf116	EBAG9P1
MCC	FIGNL2							C1QTNF1-AS1	ECM2
MMP14	FLJ46284							C6	ELN
MRAP2	FLRT3							C6orf132	EMICERI
MT1E	FMO5							CACNA1H	EML1
MT1F	FUT11							CALB2	EXTL1
MT1G	G6PC1							CAPN2	FADS2
MT1M	GAST							CARMIL1	FAM87A
NAT8L	GC							CASS4	FBLN5
NBDY	GLOD5							CAVIN2	FBXO16
NKX2-5	GPC4							CAVIN2-AS1	FDPSP3
NOS2	GPX1							CBX7	FKBP11
NR5A2	GPX1P1							CCDC198	FOXN3-AS2
NRP2	GPX3							CCDC9B	FOXP1-DT
NRP2-AS1	GPX4							CCL16	FOXP1-IT1
OLFML1	GRASLND							CCN1	FRMPD2
OLFML2A	H2AC12							CCND2	FYN
OSR1	H2BC12							CCND2-AS1	FZD3
OTC	HAL							CD109	GALNT16
P2RX5	HEPHL1							CD109-AS1	GGT6
P2RY6	HMGCS2							CD24	GLB1L2
PAG1	HPGD							CD37	GLIS3
PANX2	HRG							CD3D	GPC3
PCDHB8	HTR1D							CD40	GPC3-AS1
PCSK5	IFI27							CD79A	GPC4
PDE11A	IGFBP1							CDA	GPHA2
PRIMA1	IL17B							CDCA7L	GPR183
PROM1	IL21R							CDH16	GPR82
PTPRJ	IL21R-AS1							CDH5	GRASLND
PYGO1	ITGA10							CDKN1A	GREB1L
RASSF8	ITIH1							CDKN2A	GS1-279B7.1
RASSF8-AS1	ITIH3							CDKN2B	H2AC12
RBPMS2	KAT2B							CDKN2B-AS1	H2BC12
RGS9	KILH							CDO1	H2BC9
RNF157	KLHL13							CDR1	HADHAP1
RNF157-AS1	KNG1							CELA3B	HAMP
ROR1	LINC00616							CELF5	HECTD2
RPLP0P2	LINC00857							CEP85L	HELLPAR
SALL4	LINC00923							CES1P1	HEPACAM
SCML2P1	LINC00957							CFAP251	HEPN1
SETBP1	LINC00958							CFAP46	HIGD1AP17
SHC3	LINC01036							CFAP57	HK2
SHROOM4	LINC01234							CHI3L2	HK2-DT
SIRPA	LINC01500							CHSY3	HNRNPA1P29
SIRPB1	LINC01694							CILP2	IGF2
SLC16A9	LINC01779							CLDN10-AS1	IGF2-AS
SLC30A3	LINC01882							CLIP4	KCNH6
SLC37A2	LINC01977							CNN1	KISS1R
SMTNL2	LINC02465							CORO2B	KLF12
SNRPN	LINC02466							CORO7	LACTBL1
SOX6	LINC02476							COTL1	LAG3
TENM1	LINC02701							CPA4	LATS2-AS1
TMEFF1	LINC02972							CPNE7	LDHAL6A
TMSB4X	LINC03040							CREB5	LEPR
TRIM22	LIPG							CRYBG2	LIMS1-AS1
TTC7B	LNCAROD							CSGALNACT1	LINC00484
TUSC3	LPAR5							CTDNEP1P1	LINC00616
TWIST2	LPCAT2							CTSE	LINC00923
UGT1A9	LRRC17							CXCL8	LINC01219
WDR35-DT	MEGF6							CXCR4	LINC02476
WNT7B	MINAR1							CYP2S1	LINC02728
ZFR2	MISP							CYTH3	LINC02932
ZNF320	MMP17							DBN1	LINC03034
	MRGPRX4							DDAH2	LNCAROD
	MUC5B							DDTL	LOX
	MYCL							DGKH	LY6D
	MYL9							DIRAS1	LY6E
	MYO1G							DMKN	LY6E-DT
	MYRIP							DMRTA1	MAB21L2
	OXCT1							DNAH11	MACROD2
	PCDHB13							DNAH17-AS1	MAPK8IP3-AS1
	PCDHB16							DOCK9	MEGF6
	PCK1							DPF3	MID1
	PCOLCE-AS1							DPYSL4	MIR3145
	PIWIL2							DUOXA1	MOGAT1
	PKIB							DUSP18	MORF4L1P3
	PLA2G3							DUSP4	MRPS6
	PLA2G4F							DUSP5	MSRB3
	PLAGL1							DYNC2H1	MT-TF
	PLCH2							DYNLRB2-AS1	MYL9
	PLG							EBF4	NADK2-AS1
	PLPP7							EGFR	NCALD
	PRAL							EGR1	NFIA-AS1
	PRR18							EGR3	NLRP1
	RASA4CP							EHF	NPNT
	RASGRF1							EIF4E3	NR6A1
	RDH12							ELF4	OGN
	RENBP							ELF5	OR2F1
	RHBDD1							ELK1	OR7E126P
	RIBC2							EMC10	OTC
	RIPOR2							EMP3	PALM
	RNF125							ENDOD1	PCDHGC3
	RNU1-70P							ENPP4	PDE3A
	RPL7AP15							ENPP7	PKIB
	RTBDN							ENPP7P13	PLAGL1
	RTL8C							EPB41L1	PLEK2
	SCART1							ESAM	PLIN1
	SDK1							ETS1	PNPLA7
	SECISBP2							F2RL1	PRDM16
	SELENON							FAM110B	PROM1
	SELENOP							FAM110C	PRTG
	SELENOT							FAM157C	PYGO1
	SELENOW							FAM169BP	RAD17P2
	SERPINA12							FAM227A	RC3H1-IT1
	SERPING1							FAM89A	RCN3
	SFN							FBLIM1	RGS17
	SIM2							FGF13	RHEBP1
	SLC1A7							FHL2	RHEX
	SLC22A10							FLRT3	RIBC2
	SLC22A25							FOSL2	RIC3
	SLC26A3							FRMD5	RN7SKP292
	SLC2A2							FSIP1	RNU6-387P
	SLC6A13							FSTL5	RPL13AP15
	SLC7A10							FXYD2	RPL21P32
	SMIM10L2B							FZD8	RPL21P5
	SNORC							GALNT13	RPL35AP13
	SNX19							GALNT13-AS1	RPL7AP15
	SOWAHA							GAS6	RPL7AP34
	SPDYC							GAS6-AS1	RPL7L1P3
	SV2A							GAST	RPS17
	SYN3-AS1							GATA6	RPS27AP8
	SYP							GBP1	RPS3AP28
	SYP-AS1							GBP3	RPSAP63
	TBX10							GC	RPSAP66
	TBX15							GDA	RRAS2P2
	TLE4							GDNF	SAXO4
	TM6SF2							GIP	SCN2A
	TNFSF10							GPR137B	SCN3A
	TNNI2							GPR153	SCTR
	UGT1A2P							GPR39	SDK1
	UGT1A3							GPRC5A	SEC14L6
	UGT2B4							GRAMD1C	SEMA4A
	VNN1							GRAP	SH3GL1P2
	VWF							GRIN2B	SHANK2-AS3
	ZDBF2							H2AC11	SIRPA
	ZNF185							H2BC11	SIRPAP1
	ZNF22							H2BC6-AS1	SIRPB1
	ZNF257							HAVCR1	SLC16A7
	ZNF486							HCAR1	SLC34A3
	ZNF513							HECA	SLC37A2
	ZNF608							HECW2-AS1	SLC7A10
	ZNF93							HEPHL1	SMG1P2
								HLA-L	SMTNL2
								HOXA13	SNORA46
								HOXC9	SNORC
								HPAT5	SNORD3B-1
								HPGD	SNX19
								HSPB8	SOWAHA
								HSPG2	SPARC
								ICAM2	SPDYC
								ICAM5	SPN
								IFI27L2	STAMBPL1
								IFITM2	STMN3
								IGFBP2	SUGCT-AS1
								IGFBP7	SUSD3
								IGFBP7-AS1	SYNE3-AS1
								IL17B	SYT7
								IL17RD	TAGLN2P1
								IL18	TAS2R4
								IL21R	TBC1D22A-AS1
								IL21R-AS1	TCF23
								IL31RA	TDRD12
								INHBB	TGM1
								IRAG1	THUMPD3P1
								ISX	THY1
								ITGA10	TMPRSS11A
								ITGA2	TMPRSS2
								ITGA3	TNNC2
								ITGAM	TNNI2
								ITGB1-DT	TNNT1
								ITGB3	TRIM54
								ITGB8	UICLM
								ITPR3	YBX2
								IZUMO1	ZAN
								JCAD	ZFPM2-AS1
								JUN	ZFR2
								JUN-DT	ZNF185
								KCNF1	ZNF346-IT1
								KCNK13	ZNF385B
								KCNMB4
								KIAA0040
								KIF17
								KIF1A
								KIF3C
								KIF5C
								KILH
								KISS1
								KITLG
								KLF2
								KLF4
								KLF5
								KLHL13
								KLHL4
								KNDC1
								KPNA7
								KRT15
								KRT17
								KRT19
								KRT39
								KRT80
								LAIR2
								LAMA1
								LAMA3
								LAYN
								LCK
								LDAF1
								LDLRAD2
								LETM2
								LGALS1
								LGR6
								LIF
								LIM2
								LIMS2
								LINC00239
								LINC00299
								LINC00581
								LINC00654
								LINC00659
								LINC00665
								LINC00668
								LINC00857
								LINC00920
								LINC01123
								LINC01173
								LINC01234
								LINC01280
								LINC01500
								LINC01608
								LINC01639
								LINC01694
								LINC01801
								LINC01900
								LINC02027
								LINC02204
								LINC02313
								LINC02328
								LINC02418
								LINC02535
								LINC02675
								LINC02701
								LINC02732
								LINC02972
								LINC03046
								LINC03064
								LINC03098
								LINC03099
								LINC03126
								LIPH
								LMCD1
								LOXL2
								LOXL2-AS1
								LPCAT2
								LRP10
								LRRC56
								LSAMP
								LTBP1
								LTBP2
								LTBP4
								LYPD1
								LYVE1
								MAB21L3
								MAF
								MAFA-AS1
								MAN1C1
								MAP1B
								MAP2
								MATN3
								MB
								MCAM
								MECOM
								MEI1
								MEP1A
								MEP1AP4
								MFGE8
								MFNG
								MGAM
								MICAL2
								MIR181A1HG
								MIR23AHG
								MMP12
								MMP13
								MMP17
								MMP24
								MMP3
								MPP3
								MPZL3
								MRGPRX4
								MSLN
								MST1R
								MTCL1
								MTMR11
								MTMR8
								MYB
								MYEOV
								MYH16
								MYL7
								MYO15B
								MYO18B
								MYOF
								MYRIP
								NAT2
								NAT8L
								NAV3
								NBL1
								NCF2
								NECTIN3-AS1
								NETO2
								NGFR
								NHLRC1
								NIBAN3
								NICOL1
								NKAIN1
								NPAS1
								NPPB
								NR5A2
								NRGN
								NRGN-AS1
								NRP1
								NRP2
								NRP2-AS1
								NTSR1
								NUAK1
								NUDT14
								OAS1
								OGDHL
								OLFM2
								OLFML3
								OSR1
								OTULINL
								OVOL2
								OXTR
								P2RY4
								PAG1
								PAIP2B
								PAK1
								PALM2AKAP2
								PAQR5
								PART1
								PCDH1
								PCDHA7
								PCDHB13
								PCDHB15
								PCDHB8
								PCDHB9
								PCDHGA1
								PCDHGA5
								PCDHGA6
								PCDHGA7
								PCDHGB1
								PCDHGB2
								PCDHGB3
								PCDHGB4
								PCDHGB6
								PCOLCE2
								PCSK5
								PCSK7
								PDIA2
								PDLIM4
								PDLIM7-AS1
								PEAR1
								PEX7
								PFKP
								PGM2L1
								PHB1P4
								PHLDA2
								PLA2G2A
								PLA2G4C
								PLA2G4C-AS1
								PLCH2
								PLEKHG1
								PLG
								PLSCR4
								PMAIP1
								POU4F1
								PPARGC1B
								PRDM7
								PRF1
								PRH2
								PRICKLE2
								PRKAG2
								PRKCB
								PRKCH
								PRR29
								PRUNE2
								PSAPL1
								PSD4
								PSG9
								PTGER1
								PTGFRN
								PYDC2-AS1
								RAB31
								RAB3B
								RAB7B
								RAB9B
								RASA3
								RASD1
								RASGRF1
								RASSF6
								RBM47
								RBMS2
								RBP1
								RBP7
								RBPMS2
								REPS2
								RGCC
								RGS10
								RGS2
								RGS20
								RGS9
								RIMKLB
								RN7SL546P
								RN7SL5P
								RND3
								RNF152
								RNF157
								RNF157-AS1
								RNF183
								RPP25
								RRAGD
								RRAS
								RTL8C
								RUNDC3B
								S100A10
								S100A11
								S100A14
								S100A2
								S100A3
								S100A4
								S100A6
								SAMD9
								SBK1
								SCAT1
								SCML2P1
								SDC3
								SDR42E1
								SEL1L3
								SEMA3A
								SERPINB8
								SERPINE2
								SETBP1
								SETBP1-DT
								SETD7
								SGMS2
								SH2D5
								SH3RF2
								SH3TC2
								SHC3
								SHISA4
								SLAIN1
								SLC15A1
								SLC16A5
								SLC25A48
								SLC30A3
								SLC35E4
								SLC5A4-AS1
								SLCO5A1
								SOCS2
								SOCS3
								SOCS3-DT
								SOWAHB
								SOX4
								SOX6
								SOX8
								SPECC1
								SPINT1
								SPINT1-AS1
								SPOCD1
								SPOCK2
								SPRED3
								SRPX2
								STRA8
								SYNPO
								SYPL2
								SYT13
								SYTL4
								TAGLN
								TAGLN2
								TAGLN3
								TANC2
								TBX15
								TCP11L2
								TEAD2
								TENM1
								TEX15
								TFPI2
								TGFB1I1
								TGM2
								TGM5
								THBS1
								TIE1
								TIMP1
								TIMP2
								TM4SF1
								TM4SF4
								TMCC2
								TMEM158
								TMEM185B
								TMEM255B
								TMEM45B
								TMIGD2
								TMSB10
								TMSB4X
								TMSB4Y
								TMTC2
								TNFSF14
								TNFSF9
								TPSG1
								TRABD2A
								TRERF1
								TRIB2
								TRIM80P
								TRPV3
								TSPAN1
								TSPAN13
								TSPAN15
								TSPAN5
								TTC9
								TTR
								TTTY14
								TUBA1A
								TUBB2B
								TUSC3
								UBASH3B
								UBE2E2
								UCA1
								UCA1-AS1
								UGT1A1
								UGT1A2P
								UGT1A3
								UGT1A4
								UGT2B11
								UGT2B25P
								ULBP3
								UNC13A
								UNC5CL
								VCAM1
								VGLL3
								VNN1
								VNN3P
								VSIG2
								VSIR
								VWF
								WNT7B
								WNT9A
								WTAPP1
								ZG16B
								ZNF22
								ZNF22-AS1
								ZNF229
								ZNF391
								ZNF438
								ZNF486
								ZNF528-AS1
								ZNF541
								ZNF608
								ZNF610
								ZNF665
								ZNF804A
								ZSWIM4

### Sheet: Sheet2
SECISBP2L up	SECISBP2L down	SBP2 up	SBP2 down	SBP2 up + SECISBP2L up	SBP2 up + SECISBP2L down	SBP2 down + SECISBP2L up	SBP2 down + SECISBP2L down
612	232	116	195	40	13	45	36
